# Combined promoter-capture Hi-C and Hi-C analysis reveals a fine-tuned regulation of 3D chromatin architecture in colorectal cancer

**DOI:** 10.1101/2022.11.08.515643

**Authors:** Ajay Kumar Saw, Ayush Madhok, Anupam Bhattacharya, Soumyadeep Nandi, Sanjeev Galande

**Affiliations:** Laboratory of chromatin Biology and Epigenetics, Department of Biology, Indian Institute of Science Education and Research, Pune, 411008, India; Division of Life Sciences, Institute of Advanced Study in Science and Technology, Vigyan Path, Paschim Boragaon, Garchuk, Guwahati, Assam, India; Department of Molecular Biology and Biotechnology, Cotton University, Panbazar, Guwahati, Assam, India; Data Sciences and Computational Biology Centre, Amity Institute of Integrative Sciences and Health, Amity University Haryana, Gurugram, Manesar, 122413, Haryana, India; Centre of Excellence in Epigenetics, Department of Life Sciences, Shiv Nadar University, Gautam Buddha Nagar, Greater Noida, Uttar Pradesh, India

**Author notes:** These authors contributed equally to this work (Ayush Madhok, Anupam Bhattacharya). Umeå Plant Science Centre, Department of Plant Physiology, Umeå University, Sweden (Soumyadeep Nandi). To whom correspondence should be addressed. 1. Centre of Excellence in Epigenetics, Department of Life Sciences, Shiv Nadar University, Gautam Buddha Nagar, Greater Noida, Uttar Pradesh, India.;, 2. Data Sciences and Computational Biology Centre, Amity Institute of Integrative Sciences and Health Amity University, Haryana, Gurugram, Manesar, 122413, Haryana, India.

## Abstract

Hi-C is a widely used method for profiling chromosomal interactions in the 3-dimensional context. Due to limitations on the depth of sequencing, the resolution of most Hi-C datasets is often insufficient for scoring fine-scale interactions. We therefore used promoter-capture Hi-C (PCHi-C) data for mapping these subtle interactions. From multiple colorectal cancer (CRC) studies, we combined PCHi-C with Hi-C datasets to understand the dynamics of chromosomal interactions from cis regulatory elements to topologically associated domain (TAD)-level, enabling detection of fine-scale interactions of disease-associated loci within TADs. Our integrated analyses of PCHi-C and Hi-C datasets from CRC cell lines along with histone modification landscape and transcriptome signatures highlight significant genomic structural instability and their association with tumor-suppressive transcriptional programs. Such analyses also yielded nine dysregulated genes. Transcript profiling revealed a dramatic increase in their expression in CRC cell lines as compared to NT2D1 human embryonic carcinoma cells, supporting the predictions of our bioinformatics analysis. We further report increased occupancy of activation associated histone modifications H3K27ac and H3K4me3 at the promoter regions of the targets analyzed. Our study provides deeper insights into the dynamic 3D genome organization in CRC and identification of affected genes which may serve as potential biomarkers for CRC.

**GRAPHICAL ABSTRACT:** 
