## Supplementary_table_S1_and_S2 for "Combined promoter-capture Hi-C and Hi-C analysis reveals a fine-tuned regulation of 3D chromatin architecture in colorectal cancer"

### Sheet: Sheet1
qRT-PCR
Oligo	Sequence
hMALAT1_F	TGAGTGCTTGGCTCTTCCTT
hMALAT1_R	TACTCCAAGCATTGGGGAAC
hPVT1_F	CCTCGTGGTCTAAAGCTTCG
hPVT1_R	TGTCATTCCAGTGCATGGTT
hNEAT1_F	CTCTCCATTTCCCCATCTGA
hNEAT1_R	GCTGCTGCCAAACATCTACA
hFTX_F	TTTGTCCTCTCCCCATTCTG
hFTX_R	ACAGCTGGAGGCATCACTCT
hSNORA26_F	CCCTTTTAAGGTTGACCCAGT
hSNORA26_R	CCAGACAGGATCCAAAGAGG
hSNORA71A_F	CTGCCTGTGCCTAGGTCATT
hSNORA71A_R	AAGCTTCAGGGTTCGGATG
hTMPRSS11D_F	TTCCAGAGCTAAGGCAAGGA
hTMPRSS11D_R	CCCAGCTTACTATCCCCACA
hDSG4_F	GTGTGCGGGAAGGAATAAAA
hDSG4_R	AGCCAGGATCTCTGCTGTGT
hHBE1_F	GCAAGAAGGTGCTGACTTCC
hHBE1_R	CCTTGCCAAAGTGAGTAGCC
h_TSPEAR_F	TGCACTCGCACCTCTACATC
h_SPEAR_R	TTGCATCTCCACATCGTAGC

### Sheet: Sheet2
ChIP-qPCR
oligo	Sequence
hPVT1_ChIP_1000bp_upstream_F	GGGCATTTAAGGGACTCGTT
hPVT1_ChIP_1000bp_upstream_R	CAGTGATCTGAGCGCCTCTT
hPVT1_ChIP_600bp_upstream_F	CTCAGATCACTGGAGCTGGA
hPVT1_ChIP_600bp_upstream_R	GTCTTTCCCTGAGCCCTCTT
hMALAT1_ChIP_600bp_upstream_F	GGTCAGCCTGAGACCACTTC
hMALAT1_ChIP_600bp_upstream_R	TCCTTTCCCACCTCTCTCCT
hMALAT1_ChIP_600bp_downstream_F	TGCCTTGTGAGCACTTTCAG
hMALAT1_ChIP_600bp_downstream_R	ACGTGAAAACCCACTCTTGG
hSNORA26_ChIP_600bp_downstream_F	TGCAGCTGCCTCAGTTCTTA
hSNORA26_ChIP_600bp_downstream_R	TTTGTTTGGTGAGCCCCTAC
hNEAT1_ChIP_100bp up_F	AGGTCTAGGGGGACCACAGT
hNEAT1_ChIP_100bp up_R	TTCCTCCTTCCACACAGACC
hFTX_ChIP_100bp_F	TTCCTTTCACAATGGGAAGC
hFTX_ChIP_100bp_R	GGGGAAGAACAGAACATGGA
hDSG_ChIP_5kbp_F	GAACACAAAAATCAAAAGGCTGA
hDSG_ChIP_5kbp_R	TTCCCTGTCAAGGTCTCACA
hDSG_ChIP_promoter_short_F	TGATTGCACCCTATGTTTGC
hDSG_ChIP_promoter_short_R	TGATGATGGTGTGTGCTGAA
hHBE1_ChIP_promoter_F	CGTTTTCACGCTGCTAATGA
hHBE1_ChIP_promoter_R	AGCTCTCTTTTTGCCTGCTG
hTSPEAR_enhancer_1000bp up_F	GAAATGGCTCGTGCACAGTA
hTSPEAR_enhancer_1000bp up_R	AGAAACGCGGCTCTTTAGAA
hTSPEAR_promoter_F	GCCGCTGGTTTATCTCTTCA
hTSPEAR_promoter_R	TGGCTTGTTCTCAGCTCTCC
